# Widespread symbiosis of ciliate epibionts colonizing gills of shrimps inhabiting vents and seeps across the Pacific Ocean

**DOI:** 10.64898/2026.02.27.708428

**Authors:** Lison Hey, Chong Chen, Ting Xu, Emily Cowell, Dewi Langlet, Pierre Methou

**Affiliations:** Univ Brest, Ifremer, BEEP, F-29280 Plouzané, France; X-STAR, Japan Agency for Marine-Earth Science and Technology (JAMSTEC), 2-15 Natsushima-cho, Yokosuka, Kanagawa 237-0061, Japan; Southern Marine Science and Engineering Guangdong Laboratory (Guangzhou), Guangzhou, China; Department of Ocean Science and Otto Poon Center for Climate Resilience and Sustainability, The Hong Kong University of Science and Technology, Hong Kong, China; Department of Biology, Temple University, Philadelphia, PA, USA; Institut Systématique Evolution Biodiversité (ISYEB), Muséum National D’Histoire Naturelle, CNRS, Sorbonne Université, EPHE, Université Des Antilles, Paris, France

## Abstract

Although bacterial symbiosis is well-documented in chemosynthetic-based ecosystems, associations with microeukaryotes remain overlooked. In this study, using scanning electron microscopy and 18S rDNA barcoding, we investigate the presence, diversity, and biogeographic patterns of ciliate epibionts associated with two deep-sea caridean shrimp families: Alvinocarididae, and Thoridae. We identified a widespread lineage of ciliates colonizing the gills of different alvinocaridid species, extending their previously known distribution in freshwater and coastal habitats to deep-sea areas down to 3388 m. These ciliates form a distinct clade related to coastal Chonotrichia, but showing clear genetic divergence from the previously-described species. Geographic divergence of these ciliate populations was observed across the Pacific Ocean, with no evident structure related to their host species. These chonotrichian ciliates exhibited variation occurrence across host species, individuals, and regions, indicating a facultative association with their hosts. In contrast, the thorid shrimps harbored rare and phylogenetically diverse ciliates. More rarely, we found ciliates related to known parasitic lineages hosted by both shrimp families, with signs of immune response – black gills – in some individuals colonized by these ciliates. Our results reveal previously overlooked protist-crustacean associations in chemosynthetic ecosystems and highlight the ecological and biogeographic importance of this group in the deep ocean.
