## Supplementary material for "Widespread symbiosis of ciliate epibionts colonizing gills of shrimps inhabiting vents and seeps across the Pacific Ocean": Table S1

### Sheet: Feuil1
Expedition	Dive_ID	Sampling_date	Biogeography	Region	Locality	Latitude	Longitude	depth	ID_Code	Storage	Species_ID	Life stage/Sex	Size (mm)	CILIATE_TYPE	Chonotrichia_prevalence	PCR	NCBI_ID
AT42-03	Alvin#4984	2018-10-30	East Pacific	Costa Rica Margin	Mound 12	8.9307	-84.3128	997	Aco_Ebi1	Ethanol	Alvinocaris costaricensis	female	12.0	None	Absent (Floxin)
AT42-03	Alvin#4984	2018-10-30	East Pacific	Costa Rica Margin	Mound 12	8.9307	-84.3128	997	Aco_Ebi2	Ethanol	Alvinocaris costaricensis	female	14.4	Phyllopharyngea - Chonotrichae	Present (Barcoding)	classic PCR	PX752110
AT42-03	Alvin#4984	2018-10-30	East Pacific	Costa Rica Margin	Mound 12	8.9307	-84.3128	997	Aco_Ebi3	Ethanol	Alvinocaris costaricensis	female	14.5	Phyllopharyngea - Chonotrichae	Present (Barcoding)	classic PCR	PX752110
AT42-03	Alvin#4974	2018-10-20	East Pacific	Costa Rica Margin	Mound 12	8.9304	-84.3132	998	Aco_Ebi4	Ethanol	Alvinocaris costaricensis	female	12.7	None	Absent (Floxin)
AT42-03	Alvin#4987	2018-11-02	East Pacific	Costa Rica Margin	Mound 12	8.9307	-84.3131	1000	Aco_Ebi5	Ethanol	Alvinocaris costaricensis	female	9.2	None	Absent (Floxin)
AT42-03	Alvin#4984	2018-10-30	East Pacific	Costa Rica Margin	Mound 12	8.9307	-84.3128	997	Aco_Ebi6	Ethanol	Alvinocaris costaricensis	male	13.3	Oligohymenophora	Present (MEB) but limited	classic PCR	PX752116
FKt231024	Sub#606	2023-10-29	East Pacific	Galapagos Ridge	Tempus Fugit	0.7712	-85.9236	2602	Alu_Ebi01	Ethanol	Alvinocaris lusca	female	12.2	Phyllopharyngea - Chonotrichae	Present (Barcoding)	classic PCR	PX752109
FKt231024	Sub#606	2023-10-29	East Pacific	Galapagos Ridge	Tempus Fugit	0.7712	-85.9236	2602	Alu_Ebi02	Ethanol	Alvinocaris lusca	male	9.6	None	Present (Floxin)
FKt231024	Sub#606	2023-10-29	East Pacific	Galapagos Ridge	Tempus Fugit	0.7712	-85.9236	2602	Alu_Ebi03	Ethanol	Alvinocaris lusca	female	9.6	Phyllopharyngea - Chonotrichae	Present (Barcoding)	classic PCR	PX752109
KM23-E05	KMR#210	2023-03-04	Northwest Pacific	Izu-Bonin Mariana Arc	NW Eifuku	21.4874	144.0414	1619	Amt_Ebi23	Frozen	Alvinocaris marimonte	female	10.8	None	Absent (Floxin)
KM23-E05	KMR#223	2023-03-25	Northwest Pacific	Izu-Bonin Mariana Arc	NW Eifuku	21.4875	144.0408	1660	Amt_Ebi25	Frozen	Alvinocaris marimonte	female	9.8	Oligohymenophora	Absent (Floxin)	classic PCR	PX752114
KM23-E05	KMR#210	2023-03-04	Northwest Pacific	Izu-Bonin Mariana Arc	NW Eifuku	21.4874	144.0414	1619	Amt_Ebi27	Frozen	Alvinocaris marimonte	male	10.7	None	Absent (Floxin)
KM23-E05	KMR#210	2023-03-04	Northwest Pacific	Izu-Bonin Mariana Arc	NW Eifuku	21.4874	144.0414	1619	Amt_Ebi29	Frozen	Alvinocaris marimonte	female	10.9	Oligohymenophora	Absent (Floxin)	classic PCR	PX752114
R/V Yokosuka	Shinkai6500	2022	Northwest Pacific	Izu-Bonin Mariana Arc	Myojin Knoll	32.1039	139.8690	1228	Amt_Ebi80	Frozen	Alvinocaris marimonte	juvenile	3.6	None	Absent (Floxin)
R/V Yokosuka	Shinkai6500	2022	Northwest Pacific	Izu-Bonin Mariana Arc	Myojin Knoll	32.1039	139.8690	1228	Amt_Ebi81	Frozen	Alvinocaris marimonte	ovigerous female	7.1	None	Absent (Floxin)
R/V Yokosuka	Shinkai6500	2022	Northwest Pacific	Izu-Bonin Mariana Arc	Myojin Knoll	32.1039	139.8690	1228	Amt_Ebi82	Frozen	Alvinocaris marimonte	female	7.4	None	Absent (Floxin)
R/V Yokosuka	Shinkai6500	2022	Northwest Pacific	Izu-Bonin Mariana Arc	Myojin Knoll	32.1039	139.8690	1228	Amt_Ebi83	Frozen	Alvinocaris marimonte	female	5.6	None	Absent (Floxin)
R/V Yokosuka	Shinkai6500	2022	Northwest Pacific	Izu-Bonin Mariana Arc	Myojin Knoll	32.1039	139.8690	1228	Amt_Ebi84	Frozen	Alvinocaris marimonte	juvenile	4.0	Oligohymenophora	Absent (Floxin)	classic PCR	PX752126
R/V Yokosuka	Shinkai6500	2022	Northwest Pacific	Izu-Bonin Mariana Arc	Myojin Knoll	32.1039	139.8690	1228	Amt_Ebi85	Frozen	Alvinocaris marimonte	female	5.9	None	Absent (Floxin)
R/V Yokosuka	Shinkai6500	2022	Northwest Pacific	Izu-Bonin Mariana Arc	Myojin Knoll	32.1039	139.8690	1228	Amt_Ebi86	Frozen	Alvinocaris marimonte	juvenile	4.5	Phyllopharyngea - Others	Absent (Floxin)	nested PCR	PX752132
R/V Yokosuka	Shinkai6500	2022	Northwest Pacific	Izu-Bonin Mariana Arc	Myojin Knoll	32.1039	139.8690	1228	Amt_Ebi87	Frozen	Alvinocaris marimonte	female	5.4	Oligohymenophora	Absent (Floxin)	nested PCR	PX752119
R/V Yokosuka	Shinkai6500	2022	Northwest Pacific	Izu-Bonin Mariana Arc	Myojin Knoll	32.1039	139.8690	1228	Amt_Ebi88	Frozen	Alvinocaris marimonte	male	5.9	None	Absent (Floxin)
R/V Yokosuka	Shinkai6500	2022	Northwest Pacific	Izu-Bonin Mariana Arc	Myojin Knoll	32.1039	139.8690	1228	Amt_Ebi89	Frozen	Alvinocaris marimonte	female	6.3	Oligohymenophora	Absent (Floxin)	nested PCR	PX752120
KM23-E05	KMR#210	2023-03-04	Northwest Pacific	Izu-Bonin Mariana Arc	NW Eifuku	21.4874	144.0414	1619	Rca_Ebi02	Frozen	Rimicaris cambonae	male	7.9	None	Absent (Floxin)
KM23-E05	KMR#210	2023-03-04	Northwest Pacific	Izu-Bonin Mariana Arc	NW Eifuku	21.4874	144.0414	1619	Rca_Ebi05	Frozen	Rimicaris cambonae	female	9.6	None	Absent (Floxin)
KM23-E05	KMR#210	2023-03-04	Northwest Pacific	Izu-Bonin Mariana Arc	NW Eifuku	21.4874	144.0414	1619	Rca_Ebi06	Frozen	Rimicaris cambonae	female	10.6	None	Absent (Floxin)
KM23-E05	KMR#210	2023-03-04	Northwest Pacific	Izu-Bonin Mariana Arc	NW Eifuku	21.4874	144.0414	1619	Rca_Ebi09	Frozen	Rimicaris cambonae	male	9.8	None	Absent (Floxin)
KM23-E05	KMR#210	2023-03-04	Northwest Pacific	Izu-Bonin Mariana Arc	NW Eifuku	21.4874	144.0414	1619	Rca_Ebi10	Frozen	Rimicaris cambonae	female	10.5	None	Absent (Floxin)
KM23-E05	KMR#210	2023-03-04	Northwest Pacific	Izu-Bonin Mariana Arc	NW Eifuku	21.4874	144.0414	1619	Rca_Ebi11	Frozen	Rimicaris cambonae	female	10.5	None	Absent (Floxin)
KM23-E05	KMR#210	2023-03-04	Northwest Pacific	Izu-Bonin Mariana Arc	NW Eifuku	21.4874	144.0414	1619	Rca_Ebi12	Frozen	Rimicaris cambonae	female	10.2	None	Absent (Floxin)
KM23-E05	KMR#210	2023-03-04	Northwest Pacific	Izu-Bonin Mariana Arc	NW Eifuku	21.4874	144.0414	1619	Rca_Ebi23	Frozen	Rimicaris cambonae	female	10.8	None	Absent (Floxin)
KM23-E05	KMR#210	2023-03-04	Northwest Pacific	Izu-Bonin Mariana Arc	NW Eifuku	21.4874	144.0414	1619	Rca_Ebi68	Frozen	Rimicaris cambonae	female	10.1	None	Absent (Floxin)
KM23-E05	KMR#210	2023-03-04	Northwest Pacific	Izu-Bonin Mariana Arc	NW Eifuku	21.4874	144.0414	1619	Rca_Ebi141	Frozen	Rimicaris leurokolos	female	6.2	None	Absent (SEM)
YK10-11	6K#1228	2010-09-14	Northwest Pacific	Izu-Bonin Mariana Arc	Snail	12.9517	143.6167	2850	Rvd_Ebi05	Ethanol	Rimicaris vandoverae	female	12.9	Phyllopharyngea - Chonotrichae	Present (Barcoding)	classic PCR	PX752097
YK10-11	6K#1228	2010-09-14	Northwest Pacific	Izu-Bonin Mariana Arc	Snail	12.9517	143.6167	2850	Rvd_Ebi06	Ethanol	Rimicaris vandoverae	female	10.8	Phyllopharyngea - Chonotrichae	Present (Barcoding)	classic PCR	PX752097
YK10-11	6K#1228	2010-09-14	Northwest Pacific	Izu-Bonin Mariana Arc	Snail	12.9517	143.6167	2850	Rvd_Ebi07	Ethanol	Rimicaris vandoverae	ovigerous female	13.6	None	Present (Floxin)
YK23-16S	6K#1727	2023-09-21	Northwest Pacific	Okinawa Trough	Minami-Ensei Knoll	28.3897	127.6402	706	Adi_Ebi12	Frozen	Alvinocaris dissimilis	female	11.3	Oligohymenophora	Absent (Floxin)	classic PCR	PX752127
YK23-16S	6K#1727	2023-09-21	Northwest Pacific	Okinawa Trough	Minami-Ensei Knoll	28.3897	127.6402	706	Adi_Ebi13	Frozen	Alvinocaris dissimilis	female	10.4	None	Confirmed (Floxin)
YK23-16S	6K#1727	2023-09-21	Northwest Pacific	Okinawa Trough	Minami-Ensei Knoll	28.3897	127.6402	706	Adi_Ebi14	Frozen	Alvinocaris dissimilis	female	9.2	Phyllopharyngea - Chonotrichae	Present (Barcoding)	classic PCR	PX752096
YK23-16S	6K#1727	2023-09-21	Northwest Pacific	Okinawa Trough	Minami-Ensei Knoll	28.3897	127.6402	706	Adi_Ebi16	Frozen	Alvinocaris dissimilis	female	11.1	Phyllopharyngea - Chonotrichae	Present (Barcoding)	classic PCR	PX752096
YK23-16S	6K#1727	2023-09-21	Northwest Pacific	Okinawa Trough	Minami-Ensei Knoll	28.3897	127.6402	706	Adi_Ebi17	Frozen	Alvinocaris dissimilis	female	10.0	Phyllopharyngea - Chonotrichae	Present (Barcoding)	nested PCR	PX752096
YK23-16S	6K#1727	2023-09-21	Northwest Pacific	Okinawa Trough	Minami-Ensei Knoll	28.3897	127.6402	706	Adi_Ebi19	Frozen	Alvinocaris dissimilis	female	9.2	None	Absent (Floxin)
YK23-16S	6K#1727	2023-09-21	Northwest Pacific	Okinawa Trough	Minami-Ensei Knoll	28.3897	127.6402	706	Adi_Ebi34	Frozen	Alvinocaris dissimilis	female	8.1	None	Absent (Floxin)
YK23-16S	6K#1727	2023-09-21	Northwest Pacific	Okinawa Trough	Minami-Ensei Knoll	28.3897	127.6402	706	Adi_Ebi35	Frozen	Alvinocaris dissimilis	female	7.2	Phyllopharyngea - Chonotrichae	Present (Barcoding)	classic PCR	PX752096
YK23-16S	6K#1727	2023-09-21	Northwest Pacific	Okinawa Trough	Minami-Ensei Knoll	28.3897	127.6402	706	Adi_Ebi36	Frozen	Alvinocaris dissimilis	female	8.7	Phyllopharyngea - Chonotrichae	Present (Barcoding)	nested PCR	PX752096
YK23-16S	6K#1727	2023-09-21	Northwest Pacific	Okinawa Trough	Minami-Ensei Knoll	28.3897	127.6402	706	Adi_Ebi37	Frozen	Alvinocaris dissimilis	female	8.2	Phyllopharyngea - Chonotrichae	Present (Barcoding)	nested PCR	PX752096
YK23-16S	6K#1727	2023-09-21	Northwest Pacific	Okinawa Trough	Minami-Ensei Knoll	28.3897	127.6402	706	Adi_Ebi41	Frozen	Alvinocaris dissimilis	female	8.8	None	Absent (Floxin)
YK23-16S	6K#1726	2023-09-19	Northwest Pacific	Okinawa Trough	Amami Rift	28.6060	128.7348	628	Adi_Ebi30	Frozen	Alvinocaris dissimilis	female	5.5	Phyllopharyngea - Chonotrichae	Present (Barcoding)	nested PCR	PX752098
YK23-16S	6K#1726	2023-09-19	Northwest Pacific	Okinawa Trough	Amami Rift	28.6060	128.7348	628	Adi_Ebi31	Frozen	Alvinocaris dissimilis	ovigerous female	7.2	Phyllopharyngea - Chonotrichae	Present (Barcoding)	nested PCR	PX752097
YK23-16S	6K#1726	2023-09-19	Northwest Pacific	Okinawa Trough	Amami Rift	28.6060	128.7348	628	Adi_Ebi32	Frozen	Alvinocaris dissimilis	female	6.5	Phyllopharyngea - Chonotrichae	Present (Barcoding)	classic PCR	PX752098
YK23-16S	6K#1726	2023-09-19	Northwest Pacific	Okinawa Trough	Amami Rift	28.6060	128.7348	628	Adi_Ebi39	Frozen	Alvinocaris dissimilis	female	7.3	Phyllopharyngea - Chonotrichae	Present (Barcoding)	classic PCR	PX752100
YK23-16S	6K#1726	2023-09-19	Northwest Pacific	Okinawa Trough	Amami Rift	28.6060	128.7348	628	Adi_Ebi40	Frozen	Alvinocaris dissimilis	female	6.8	Phyllopharyngea - Chonotrichae	Present (Barcoding)	classic PCR	PX752096
YK23-16S	6K#1726	2023-09-19	Northwest Pacific	Okinawa Trough	Amami Rift	28.6060	128.7348	628	Adi_Ebi42	Frozen	Alvinocaris dissimilis	ovigerous female	7.4	Phyllopharyngea - Chonotrichae	Present (Barcoding)	nested PCR	PX752096
YK23-16S	6K#1726	2023-09-19	Northwest Pacific	Okinawa Trough	Amami Rift	28.6060	128.7348	628	Adi_Ebi43	Frozen	Alvinocaris dissimilis	female	6.2	Phyllopharyngea - Chonotrichae	Present (Barcoding)	classic PCR	PX752096
YK23-16S	6K#1726	2023-09-19	Northwest Pacific	Okinawa Trough	Amami Rift	28.6060	128.7348	628	Adi_Ebi44	Frozen	Alvinocaris dissimilis	female	6.0	Phyllopharyngea - Chonotrichae	Present (Barcoding)	nested PCR	PX752096
YK23-16S	6K#1726	2023-09-19	Northwest Pacific	Okinawa Trough	Amami Rift	28.6060	128.7348	628	Adi_Ebi45	Frozen	Alvinocaris dissimilis	female	5.1	None	Absent (Floxin)
YK23-16S	6K#1726	2023-09-19	Northwest Pacific	Okinawa Trough	Amami Rift	28.6060	128.7348	628	Adi_Ebi46	Frozen	Alvinocaris dissimilis	female	6.4	Phyllopharyngea - Chonotrichae	Present (Barcoding)	nested PCR	PX752097
YK23-06	6K#1681	2023-04-27	Northwest Pacific	Okinawa Trough	Iheya North Knoll	27.7902	126.9006	1056	Alo_Ebi01_IH	Frozen	Alvinocaris longirostris	female	13.2	Phyllopharyngea - Chonotrichae	Present (Barcoding)	nested PCR	PX752096
YK23-06	6K#1681	2023-04-27	Northwest Pacific	Okinawa Trough	Iheya North Knoll	27.7902	126.9006	1056	Alo_Ebi02_IH	Frozen	Alvinocaris longirostris	female	15.7	None	Absent (Floxin)
YK23-06	6K#1681	2023-04-27	Northwest Pacific	Okinawa Trough	Iheya North Knoll	27.7902	126.9006	1056	Alo_Ebi03_IH	Frozen	Alvinocaris longirostris	female	14.8	None	Absent (Floxin)
YK23-06	6K#1681	2023-04-27	Northwest Pacific	Okinawa Trough	Iheya North Knoll	27.7902	126.9006	1056	Alo_Ebi04_IH	Frozen	Alvinocaris longirostris	female	16.0	None	Absent (Floxin)
YK23-06	6K#1681	2023-04-27	Northwest Pacific	Okinawa Trough	Iheya North Knoll	27.7902	126.9006	1056	Alo_Ebi05_IH	Frozen	Alvinocaris longirostris	female	15.5	None	Absent (Floxin)
KR15-17	KIV#675	2015-11-13	Northwest Pacific	Okinawa Trough	Sakai - Noho Site	27.5175	126.9921	1546	Alo_Ebi01_No	Ethanol	Alvinocaris longirostris	female	13.2	None	Present (Floxin)
KR15-17	KIV#675	2015-11-13	Northwest Pacific	Okinawa Trough	Sakai - Noho Site	27.5175	126.9921	1546	Alo_Ebi02_No	Ethanol	Alvinocaris longirostris	female	11.9	None	Present (Floxin)
KR15-17	KIV#675	2015-11-12	Northwest Pacific	Okinawa Trough	Sakai - Noho Site	27.5175	126.9921	1555	Alo_Ebi04_No	Ethanol	Alvinocaris longirostris	female	10.0	None	Absent (Floxin)
KR15-17	KIV#675	2015-11-12	Northwest Pacific	Okinawa Trough	Sakai - Noho Site	27.5175	126.9921	1555	Alo_Ebi05_No	Ethanol	Alvinocaris longirostris	female	11.2	None	Present (Barcoding)
KR15-17	KIV#675	2015-11-12	Northwest Pacific	Okinawa Trough	Sakai - Noho Site	27.5175	126.9921	1555	Alo_Ebi09_No	Ethanol	Alvinocaris longirostris	male	9.9	None	Present (Floxin) but limited
YK17-17	6K#1508	2017-08-03	Northwest Pacific	Okinawa Trough	Tarama Knoll	25.0909	124.5454	1684	Alo_Ebi10_Ta	Ethanol	Alvinocaris longirostris	female	14.1	None	Absent (Floxin)
YK17-17	6K#1508	2017-08-03	Northwest Pacific	Okinawa Trough	Tarama Knoll	25.0909	124.5454	1684	Alo_Ebi11_Ta	Ethanol	Alvinocaris longirostris	male	5.8	Phyllopharyngea - Chonotrichae	Present (Barcoding)	nested PCR	PX752101
YK17-17	6K#1508	2017-08-03	Northwest Pacific	Okinawa Trough	Tarama Knoll	25.0909	124.5454	1684	Alo_Ebi12_Ta	Ethanol	Alvinocaris longirostris	male	8.3	None	Present (Floxin)
YK17-17	6K#1508	2017-08-03	Northwest Pacific	Okinawa Trough	Tarama Knoll	25.0909	124.5454	1684	Alo_Ebi13_Ta	Ethanol	Alvinocaris longirostris	female	6.5	None	Absent (Floxin)
YK17-17	6K#1508	2017-08-03	Northwest Pacific	Okinawa Trough	Tarama Knoll	25.0909	124.5454	1684	Alo_Ebi14_Ta	Ethanol	Alvinocaris longirostris	female	7.2	None	Absent (Floxin)
YK23-16S	6K#1727	2023-09-21	Northwest Pacific	Okinawa Trough	Minami-Ensei Knoll	28.3897	127.6402	706	Leb_Ebi1	Frozen	Lebbeus shinkaiae	female	12.8	Phyllopharyngea - Chonotrichae	Absent (Floxin)	classic PCR	PX752129
YK23-16S	6K#1728	2023-09-21	Northwest Pacific	Okinawa Trough	Minami-Ensei Knoll	28.3893	127.6403	710	Leb_Ebi10	Frozen	Lebbeus shinkaiae	female	13.2	None	Absent (Floxin)
YK23-16S	6K#1727	2023-09-21	Northwest Pacific	Okinawa Trough	Minami-Ensei Knoll	28.3897	127.6402	706	Leb_Ebi2	Frozen	Lebbeus shinkaiae	female	12.5	None	Absent (Floxin)
YK23-16S	6K#1727	2023-09-21	Northwest Pacific	Okinawa Trough	Minami-Ensei Knoll	28.3897	127.6402	706	Leb_Ebi3	Frozen	Lebbeus shinkaiae	female	10.8	None	Absent (SEM)
YK23-16S	6K#1727	2023-09-21	Northwest Pacific	Okinawa Trough	Minami-Ensei Knoll	28.3897	127.6402	706	Leb_Ebi4	Frozen	Lebbeus shinkaiae	female	9.9	None	Absent (Floxin)
YK23-16S	6K#1727	2023-09-21	Northwest Pacific	Okinawa Trough	Minami-Ensei Knoll	28.3897	127.6402	706	Leb_Ebi5	Frozen	Lebbeus shinkaiae	female	12.8	None	Absent (Floxin)
YK23-16S	6K#1727	2023-09-21	Northwest Pacific	Okinawa Trough	Minami-Ensei Knoll	28.3897	127.6402	706	Leb_Ebi6	Frozen	Lebbeus shinkaiae	female	9.9	None	Absent (Floxin)
YK23-16S	6K#1727	2023-09-21	Northwest Pacific	Okinawa Trough	Minami-Ensei Knoll	28.3897	127.6402	706	Leb_Ebi7	Frozen	Lebbeus shinkaiae	female	10.6	None	Absent (Floxin)
YK23-16S	6K#1727	2023-09-21	Northwest Pacific	Okinawa Trough	Minami-Ensei Knoll	28.3897	127.6402	706	Leb_Ebi8	Frozen	Lebbeus shinkaiae	female	10.1	Phyllopharyngea - Others	Absent (Floxin)	classic PCR	PX752131
YK23-16S	6K#1728	2023-09-21	Northwest Pacific	Okinawa Trough	Minami-Ensei Knoll	28.3893	127.6403	710	Leb_Ebi9	Frozen	Lebbeus shinkaiae	female	13.5	None	Absent (SEM)
YK23-16S	6K#1726	2023-09-19	Northwest Pacific	Okinawa Trough	Amami Rift	28.6060	128.7348	628	Lpa_Ebi1	Frozen	Lebbeus parvirostris	not determined	3.8	Oligohymenophora	Absent (SEM)	classic PCR	PX752113
YK23-16S	6K#1726	2023-09-19	Northwest Pacific	Okinawa Trough	Amami Rift	28.6060	128.7348	628	Lpa_Ebi2	Frozen	Lebbeus parvirostris	not determined	3.4	Oligohymenophora	not determined	classic PCR	PX752113
YK23-16S	6K#1726	2023-09-19	Northwest Pacific	Okinawa Trough	Amami Rift	28.6060	128.7348	628	Lpa_Ebi3	Frozen	Lebbeus parvirostris	not determined	3.2	None	not determined
YK23-16S	6K#1727	2023-09-21	Northwest Pacific	Okinawa Trough	Minami-Ensei Knoll	28.3897	127.6402	706	Rle_Ebi01	Frozen	Rimicaris leurokolos	male	6.4	Oligohymenophora	Present (MEB)	nested PCR	PX752124
YK23-16S	6K#1727	2023-09-21	Northwest Pacific	Okinawa Trough	Minami-Ensei Knoll	28.3897	127.6402	706	Rle_Ebi02	Frozen	Rimicaris leurokolos	female	9.2	Phyllopharyngea - Chonotrichae	Present (Barcoding)	nested PCR	PX752097
YK23-16S	6K#1727	2023-09-21	Northwest Pacific	Okinawa Trough	Minami-Ensei Knoll	28.3897	127.6402	706	Rle_Ebi03	Frozen	Rimicaris leurokolos	male	6.3	Phyllopharyngea - Chonotrichae	Present (Barcoding)	classic PCR	PX752097
YK23-16S	6K#1727	2023-09-21	Northwest Pacific	Okinawa Trough	Minami-Ensei Knoll	28.3897	127.6402	706	Rle_Ebi04	Frozen	Rimicaris leurokolos	female	7.2	None	Absent (Floxin)
YK23-16S	6K#1727	2023-09-21	Northwest Pacific	Okinawa Trough	Minami-Ensei Knoll	28.3897	127.6402	706	Rle_Ebi05	Frozen	Rimicaris leurokolos	male	7.4	None	Absent (Floxin)
YK23-16S	6K#1727	2023-09-21	Northwest Pacific	Okinawa Trough	Minami-Ensei Knoll	28.3897	127.6402	706	Rle_Ebi06	Frozen	Rimicaris leurokolos	male	7.6	None	Absent (Floxin)
YK23-16S	6K#1727	2023-09-21	Northwest Pacific	Okinawa Trough	Minami-Ensei Knoll	28.3897	127.6402	706	Rle_Ebi07	Frozen	Rimicaris leurokolos	male	7.5	Phyllopharyngea - Chonotrichae	Present (Barcoding)	classic PCR	PX752097
YK23-16S	6K#1727	2023-09-21	Northwest Pacific	Okinawa Trough	Minami-Ensei Knoll	28.3897	127.6402	706	Rle_Ebi08	Frozen	Rimicaris leurokolos	male	5.5	None	Absent (Floxin)
YK23-06	6K#1681	2023-04-27	Northwest Pacific	Okinawa Trough	Iheya North Knoll	27.7908	126.8968	979	Rle_Ebi20	Frozen	Rimicaris leurokolos	female	6.2	Phyllopharyngea - Chonotrichae	Present (Barcoding)	classic PCR	PX752097
YK23-06	6K#1681	2023-04-27	Northwest Pacific	Okinawa Trough	Iheya North Knoll	27.7908	126.8968	979	Rle_Ebi21	Frozen	Rimicaris leurokolos	female	5.4	Phyllopharyngea - Chonotrichae	Present (Barcoding)	classic PCR	PX752097
YK23-06	6K#1681	2023-04-27	Northwest Pacific	Okinawa Trough	Iheya North Knoll	27.7908	126.8968	979	Rle_Ebi22	Frozen	Rimicaris leurokolos	female	5.1	Phyllopharyngea - Chonotrichae	Present (Barcoding)	nested PCR	PX752097
YK23-06	6K#1681	2023-04-27	Northwest Pacific	Okinawa Trough	Iheya North Knoll	27.7908	126.8968	979	Rle_Ebi23	Frozen	Rimicaris leurokolos	juvenile	4.9	Phyllopharyngea - Chonotrichae	Present (Barcoding)	classic PCR	PX752097
YK23-06	6K#1681	2023-04-27	Northwest Pacific	Okinawa Trough	Iheya North Knoll	27.7908	126.8968	979	Rle_Ebi24	Frozen	Rimicaris leurokolos	juvenile	4.6	Phyllopharyngea - Chonotrichae	Present (Barcoding)	classic PCR	PX752097
YK23-06	6K#1681	2023-04-27	Northwest Pacific	Okinawa Trough	Iheya North Knoll	27.7908	126.8968	979	Rle_Ebi25	Frozen	Rimicaris leurokolos	juvenile	4.6	Phyllopharyngea - Chonotrichae	Present (Barcoding)	classic PCR	PX752097
YK23-06	6K#1681	2023-04-27	Northwest Pacific	Okinawa Trough	Iheya North Knoll	27.7908	126.8968	979	Rle_Ebi26	Frozen	Rimicaris leurokolos	female	5.5	Phyllopharyngea - Chonotrichae	Present (Barcoding)	classic PCR	PX752097
YK23-06	6K#1681	2023-04-27	Northwest Pacific	Okinawa Trough	Iheya North Knoll	27.7908	126.8968	979	Rle_Ebi27	Frozen	Rimicaris leurokolos	female	5.7	Phyllopharyngea - Chonotrichae	Present (Barcoding)	classic PCR	PX752097
YK23-06	6K#1681	2023-04-27	Northwest Pacific	Okinawa Trough	Iheya North Knoll	27.7908	126.8968	979	Rle_Ebi28	Frozen	Rimicaris leurokolos	male	5.0	Phyllopharyngea - Chonotrichae	Present (Barcoding)	classic PCR	PX752097
YK23-06	6K#1681	2023-04-27	Northwest Pacific	Okinawa Trough	Iheya North Knoll	27.7908	126.8968	979	Rle_Ebi29	Frozen	Rimicaris leurokolos	female	5.8	Phyllopharyngea - Chonotrichae	Present (Barcoding)	classic PCR	PX752097
YK23-06	6K#1681	2023-04-27	Northwest Pacific	Okinawa Trough	Iheya North Knoll	27.7908	126.8968	979	Rle_Ebi30	Frozen	Rimicaris leurokolos	male	5.9	Phyllopharyngea - Chonotrichae	Present (Barcoding)	classic PCR	PX752097
YK23-16S	6K#1726	2023-09-19	Northwest Pacific	Okinawa Trough	Amami Rift	28.6060	128.7348	628	Rle_Ebi70	Frozen	Rimicaris leurokolos	female	6.9	Oligohymenophora	Absent (Floxin)	classic PCR	PX752125
YK23-16S	6K#1726	2023-09-19	Northwest Pacific	Okinawa Trough	Amami Rift	28.6060	128.7348	628	Rle_Ebi71	Frozen	Rimicaris leurokolos	male	5.1	Phyllopharyngea - Chonotrichae	Present (Barcoding)	classic PCR	PX752097
YK23-16S	6K#1726	2023-09-19	Northwest Pacific	Okinawa Trough	Amami Rift	28.6060	128.7348	628	Rle_Ebi72	Frozen	Rimicaris leurokolos	female	4.1	None	Absent (Floxin)
YK23-16S	6K#1726	2023-09-19	Northwest Pacific	Okinawa Trough	Amami Rift	28.6060	128.7348	628	Rle_Ebi73	Frozen	Rimicaris leurokolos	juvenile	3.0	Phyllopharyngea - Chonotrichae	Present (Barcoding)	classic PCR	PX752100
YK23-16S	6K#1726	2023-09-19	Northwest Pacific	Okinawa Trough	Amami Rift	28.6060	128.7348	628	Rle_Ebi74	Frozen	Rimicaris leurokolos	male	5.2	None	Absent (Floxin)
YK23-16S	6K#1726	2023-09-19	Northwest Pacific	Okinawa Trough	Amami Rift	28.6060	128.7348	628	Rle_Ebi75	Frozen	Rimicaris leurokolos	female	5.1	None	Absent (Floxin)
YK23-16S	6K#1726	2023-09-19	Northwest Pacific	Okinawa Trough	Amami Rift	28.6060	128.7348	628	Rle_Ebi76	Frozen	Rimicaris leurokolos	juvenile	3.9	None	Absent (Floxin)
YK23-16S	6K#1726	2023-09-19	Northwest Pacific	Okinawa Trough	Amami Rift	28.6060	128.7348	628	Rle_Ebi77	Frozen	Rimicaris leurokolos	juvenile	4.6	Phyllopharyngea - Chonotrichae	Present (Barcoding)	classic PCR	PX752097
YK23-16S	6K#1726	2023-09-19	Northwest Pacific	Okinawa Trough	Amami Rift	28.6060	128.7348	628	Rle_Ebi78	Frozen	Rimicaris leurokolos	juvenile	4.6	Phyllopharyngea - Chonotrichae	Present (Barcoding)	classic PCR	PX752097
YK23-16S	6K#1726	2023-09-19	Northwest Pacific	Okinawa Trough	Amami Rift	28.6060	128.7348	628	Rle_Ebi79	Frozen	Rimicaris leurokolos	juvenile	4.7	Phyllopharyngea - Chonotrichae	Present (Barcoding)	nested PCR	PX752097
R/V Yokosuka	Shinkai6500	2022	Northwest Pacific	Sagami Bay	Off Hatsushima	35.01571	139.2247	956	Alo_Ebi01_Off	Frozen	Alvinocaris longirostris	ovigerous female	12.8	Phyllopharyngea - Chonotrichae	Present (Barcoding)	classic PCR	PX752096
R/V Yokosuka	Shinkai6500	2022	Northwest Pacific	Sagami Bay	Off Hatsushima	35.01571	139.2247	956	Alo_Ebi02_Off	Frozen	Alvinocaris longirostris	ovigerous female	10.9	Phyllopharyngea - Chonotrichae	Present (Barcoding)	classic PCR	PX752096
R/V Yokosuka	Shinkai6500	2022	Northwest Pacific	Sagami Bay	Off Hatsushima	35.01571	139.2247	956	Alo_Ebi03_Off	Frozen	Alvinocaris longirostris	ovigerous female	11.8	Phyllopharyngea - Chonotrichae	Present (Barcoding)	classic PCR	PX752096
R/V Yokosuka	Shinkai6500	2022	Northwest Pacific	Sagami Bay	Off Hatsushima	35.01571	139.2247	956	Alo_Ebi04_Off	Frozen	Alvinocaris longirostris	ovigerous female	9.1	Phyllopharyngea - Chonotrichae	Present (Barcoding)	nested PCR	PX752096
R/V Yokosuka	Shinkai6500	2022	Northwest Pacific	Sagami Bay	Off Hatsushima	35.01571	139.2247	956	Alo_Ebi05_Off	Frozen	Alvinocaris longirostris	ovigerous female	8.5	Phyllopharyngea - Chonotrichae	Present (Barcoding)	classic PCR	PX752097
R/V Yokosuka	Shinkai6500	2022	Northwest Pacific	Sagami Bay	Off Hatsushima	35.01571	139.2247	956	Alo_Ebi06_Off	Frozen	Alvinocaris longirostris	ovigerous female	8.8	Phyllopharyngea - Chonotrichae	Present (Barcoding)	classic PCR	PX752097
R/V Yokosuka	Shinkai6500	2022	Northwest Pacific	Sagami Bay	Off Hatsushima	35.01571	139.2247	956	Alo_Ebi07_Off	Frozen	Alvinocaris longirostris	ovigerous female	8.4	Phyllopharyngea - Chonotrichae	Present (Barcoding)	classic PCR	PX752102
R/V Yokosuka	Shinkai6500	2022	Northwest Pacific	Sagami Bay	Off Hatsushima	35.01571	139.2247	956	Alo_Ebi08_Off	Frozen	Alvinocaris longirostris	ovigerous female	9.5	Phyllopharyngea - Chonotrichae	Present (Barcoding)	classic PCR	PX752096
R/V Yokosuka	Shinkai6500	2022	Northwest Pacific	Sagami Bay	Off Hatsushima	35.01571	139.2247	956	Alo_Ebi09_Off	Frozen	Alvinocaris longirostris	ovigerous female	11.1	Oligohymenophora	Absent (Floxin)	nested PCR	PX752128
R/V Yokosuka	Shinkai6500	2022	Northwest Pacific	Sagami Bay	Off Hatsushima	35.01571	139.2247	956	Alo_Ebi10_Off	Frozen	Alvinocaris longirostris	ovigerous female	9.0	Phyllopharyngea - Chonotrichae	Present (Barcoding)	nested PCR	PX752097
R/V Yokosuka	Shinkai6500	2021	Northwest Pacific	Sagami Bay	Off Hatsushima	35.0053	139.2218	1070	Lun_Ebi05	Frozen	Lebbeus unguiculatus	not determined	not measured	Phyllopharyngea - Others	no data	classic PCR	PX752130
R/V Yokosuka	Shinkai6500	2021	Northwest Pacific	Sagami Bay	Off Hatsushima	35.0053	139.2218	1070	Lun_Ebi07	Frozen	Lebbeus unguiculatus	not determined	not measured	None	no data
R/V Yokosuka	Shinkai6500	2021	Northwest Pacific	Sagami Bay	Off Hatsushima	35.0053	139.2218	1070	Lun_Ebi13	Frozen	Lebbeus unguiculatus	not determined	not measured	Phyllopharyngea - Chonotrichae	Present (Barcoding)	nested PCR	PX752096
R/V Yokosuka	Shinkai6500	2021	Northwest Pacific	Sagami Bay	Off Hatsushima	35.0053	139.2218	1070	Lun_Ebi14	Frozen	Lebbeus unguiculatus	not determined	not measured	Oligohymenophora	no data	classic PCR	PX752113
R/V Tan Kah Kee	ROV Haima2	2018	Northwest Pacific	South China Sea	Site F	22.1166	119.2833	1125	Alo_Ebi02_F	Ethanol	Alvinocaris longirostris	not determined	not measured	None	no data
R/V Tan Kah Kee	ROV Haima2	2018	Northwest Pacific	South China Sea	Site F	22.1166	119.2833	1125	Alo_Ebi05_Fe	Ethanol	Alvinocaris longirostris	not determined	not measured	None	no data
R/V Tan Kah Kee	ROV Haima2	2018	Northwest Pacific	South China Sea	Site F	22.1166	119.2833	1125	Alo_Ebi06_F	Ethanol	Alvinocaris longirostris	not determined	not measured	None	no data
R/V Tan Kah Kee	ROV Haima2	2021	Northwest Pacific	South China Sea	Site F	22.1166	119.2833	1125	Alo_Ebi03_F	Frozen	Alvinocaris longirostris	not determined	not measured	Phyllopharyngea - Chonotrichae	Present (Barcoding)	nested PCR	PX752099
R/V Tan Kah Kee	ROV Haima2	2021	Northwest Pacific	South China Sea	Site F	22.1166	119.2833	1125	Alo_Ebi04_F	Frozen	Alvinocaris longirostris	not determined	not measured	Phyllopharyngea - Chonotrichae	Present (Barcoding)	nested PCR	PX752096
R/V Tan Kah Kee	ROV Haima2	2021	Northwest Pacific	South China Sea	Site F	22.1166	119.2833	1125	Alo_Ebi05_Ff	Frozen	Alvinocaris longirostris	not determined	not measured	Phyllopharyngea - Chonotrichae	Present (Barcoding)	nested PCR	PX752096
R/V Haiyang Dizhi 6	ROV Haima2	2020	Northwest Pacific	South China Sea	Haima	16.7300	110.4750	1446	Alo_Ebi01_Ha	Frozen	Alvinocaris longirostris	not determined	not measured	None	no data
R/V Haiyang Dizhi 6	ROV Haima2	2020	Northwest Pacific	South China Sea	Haima	16.7300	110.4750	1446	Alo_Ebi02_Ha	Frozen	Alvinocaris longirostris	not determined	not measured	None	no data
R/V Haiyang Dizhi 6	ROV Haima2	2020	Northwest Pacific	South China Sea	Haima	16.7300	110.4750	1446	Alo_Ebi03_Ha	Frozen	Alvinocaris longirostris	not determined	not measured	None	no data
R/V Haiyang Dizhi 6	ROV Haima2	2020	Northwest Pacific	South China Sea	Haima	16.7300	110.4750	1446	Alo_Ebi04_Ha	Frozen	Alvinocaris longirostris	not determined	not measured	None	no data
R/V Haiyang Dizhi 6	ROV Haima2	2020	Northwest Pacific	South China Sea	Haima	16.7300	110.4750	1446	Alo_Ebi05_Ha	Frozen	Alvinocaris longirostris	not determined	not measured	Oligohymenophora	no data	nested PCR	PX752117
R/V Haiyang Dizhi 6	ROV Haima2	2020	Northwest Pacific	South China Sea	Haima	16.7300	110.4750	1446	Alo_Ebi08_Ha	Ethanol	Alvinocaris longirostris	not determined	not measured	Phyllopharyngea - Chonotrichae	Present (Barcoding)	classic PCR	PX752096
R/V Haiyang Dizhi 6	ROV Haima2	2020	Northwest Pacific	South China Sea	Haima	16.7300	110.4750	1446	Alo_Ebi09_Ha	Ethanol	Alvinocaris longirostris	not determined	not measured	Phyllopharyngea - Chonotrichae	Present (Barcoding)	nested PCR	PX752096
R/V Haiyang Dizhi 6	ROV Haima2	2020	Northwest Pacific	South China Sea	Haima	16.7300	110.4750	1446	Alo_Ebi10_Ha	Ethanol	Alvinocaris longirostris	not determined	not measured	Phyllopharyngea - Chonotrichae	Present (Barcoding)	classic PCR	PX752096
R/V Haiyang Dizhi 6	ROV Haima2	2020	Northwest Pacific	South China Sea	Haima	16.7300	110.4750	1446	Ake_Ebi06	Frozen	Alvinocaris kexueae	not determined	not measured	None	no data
R/V Haiyang Dizhi 6	ROV Haima2	2020	Northwest Pacific	South China Sea	Haima	16.7300	110.4750	1446	Ake_Ebi07	Ethanol	Alvinocaris kexueae	not determined	not measured	Phyllopharyngea - Chonotrichae	Present (Barcoding)	nested PCR	PX752104
R/V Haiyang Dizhi 6	ROV Haima2	2020	Northwest Pacific	South China Sea	Haima	16.7300	110.4750	1400	Ake_Ebi01	Ethanol	Alvinocaris kexueae	male	7.3	None	Present (MEB)
Futuna1	Nautile#1776	2010-09-13	Southwest Pacific	Futuna Arc	Kulo Lasi	-14.9225	-177.2596	1406	Rva_Ebi13	Frozen	Rimicaris variabilis	not determined	not measured	Phyllopharyngea - Chonotrichae	Present (Barcoding)	classic PCR	PX752105
Futuna1	Nautile#1776	2010-09-13	Southwest Pacific	Futuna Arc	Kulo Lasi	-14.9225	-177.2596	1406	Rva_Ebi14	Frozen	Rimicaris variabilis	not determined	not measured	Oligohymenophora	no data	classic PCR	PX752115
Futuna1	Nautile#1776	2010-09-13	Southwest Pacific	Futuna Arc	Kulo Lasi	-14.9225	-177.2596	1406	Rva_Ebi15	Frozen	Rimicaris variabilis	not determined	not measured	None	no data
Futuna1	Nautile#1776	2010-09-13	Southwest Pacific	Futuna Arc	Kulo Lasi	-14.9225	-177.2596	1406	Rva_Ebi18	Frozen	Rimicaris variabilis	juvénile	5.3	None	no data
Futuna3	Nautile#1839	2012-06-14	Southwest Pacific	Futuna Arc	Fatu Kapa	-14.7515	-177.1528	1570	Rva_Ebi20	Frozen	Rimicaris variabilis	juvénile	5.7	Oligohymenophora	Absent (Floxin)	classic PCR	PX752111
Futuna3	Nautile#1839	2012-06-14	Southwest Pacific	Futuna Arc	Fatu Kapa	-14.7515	-177.1528	1570	Rva_Ebi29	Frozen	Rimicaris variabilis	ovigerous female	5.7	Oligohymenophora	Absent (Floxin)	nested PCR	PX752111
Futuna3	Nautile#1839	2012-06-14	Southwest Pacific	Futuna Arc	Fatu Kapa	-14.7515	-177.1528	1570	Rva_Ebi30	Frozen	Rimicaris variabilis	ovigerous female	5.2	Oligohymenophora	Absent (Floxin)	classic PCR	PX752111
Futuna3	Nautile#1839	2012-06-14	Southwest Pacific	Futuna Arc	Fatu Kapa	-14.7515	-177.1528	1570	Rva_Ebi31	Frozen	Rimicaris variabilis	juvénile (femelle)	5.8	Oligohymenophora	Absent (Floxin)	classic PCR	PX752112
Futuna3	Nautile#1841	2012-06-15	Southwest Pacific	Futuna Arc	Fatu Kapa	-14.7754	-177.1777	1590	Rva_Ebi40	Frozen	Rimicaris variabilis	not determined	not measured	Phyllopharyngea - Chonotrichae	Present (Barcoding)	nested PCR	PX752106
Futuna3	Nautile#1842	2012-06-16	Southwest Pacific	Futuna Arc	Fatu Kapa	-14.7599	-177.1850	1520	Rva_Ebi44	Frozen	Rimicaris variabilis	not determined	not measured	None	Absent (Floxin)
Futuna3	Nautile#1842	2012-06-16	Southwest Pacific	Futuna Arc	Fatu Kapa	-14.7599	-177.1850	1520	Rva_Ebi45	Frozen	Rimicaris variabilis	not determined	not measured	Phyllopharyngea - Chonotrichae	Present (Barcoding)	classic PCR	PX752103
TAN2102	ROP#2137	2021-03-08	Southwest Pacific	Hikurangin Margin	Glendhu Ridge	-41.768	176.0885	1986	Aw_Ebi41	Frozen	Alvinocaris webberi	female	13.4	None	no data
TAN2102	ROP#2137	2021-03-08	Southwest Pacific	Hikurangin Margin	Glendhu Ridge	-41.768	176.0885	1986	Aw_Ebi42	Frozen	Alvinocaris webberi	female	10.3	None	no data
TAN2102	ROP#2137	2021-03-08	Southwest Pacific	Hikurangin Margin	Glendhu Ridge	-41.768	176.0885	1986	Aw_Ebi43	Frozen	Alvinocaris webberi	male	11.7	None	no data
TAN2102	ROP#2137	2021-03-08	Southwest Pacific	Hikurangin Margin	Glendhu Ridge	-41.768	176.0885	1986	Aw_Ebi44	Frozen	Alvinocaris webberi	female	11.1	None	no data
TAN2102	ROP#2137	2021-03-08	Southwest Pacific	Hikurangin Margin	Glendhu Ridge	-41.768	176.0885	1986	Aw_Ebi45	Frozen	Alvinocaris webberi	ovigerous female	12.8	Oligohymenophora	no data	nested PCR	PX752121
TAN2102	ROP#2138	2021-03-09	Southwest Pacific	Hikurangin Margin	Glendhu Ridge	-41.786	176.2098	2300	Aw_Ebi46	Frozen	Alvinocaris webberi	female	8.8	None	no data
TAN2102	ROP#2138	2021-03-09	Southwest Pacific	Hikurangin Margin	Glendhu Ridge	-41.786	176.2098	2300	Aw_Ebi47	Frozen	Alvinocaris webberi	male	7.9	None	no data
TAN2102	ROP#2138	2021-03-09	Southwest Pacific	Hikurangin Margin	Glendhu Ridge	-41.786	176.2098	2300	Aw_Ebi48	Frozen	Alvinocaris webberi	female	11.7	Phyllopharyngea - Chonotrichae	Present (Barcoding)	nested PCR	PX752097
TAN2102	ROP#2138	2021-03-09	Southwest Pacific	Hikurangin Margin	Glendhu Ridge	-41.786	176.2098	2300	Aw_Ebi49	Frozen	Alvinocaris webberi	male	9.9	Phyllopharyngea - Chonotrichae	Present (Barcoding)	nested PCR	PX752099
TAN2102	ROP#2138	2021-03-09	Southwest Pacific	Hikurangin Margin	Glendhu Ridge	-41.786	176.2098	2300	Aw_Ebi50	Frozen	Alvinocaris webberi	male	10.6	None	no data
TAN2102	ROP#2138	2021-03-09	Southwest Pacific	Hikurangin Margin	Glendhu Ridge	-41.786	176.2098	2300	Aw_Ebi53	Frozen	Alvinocaris webberi	male	10.3	Phyllopharyngea - Chonotrichae	Present (Barcoding)	classic PCR	PX752099
TAN2102	ROP#2137	2021-03-08	Southwest Pacific	Hikurangin Margin	Glendhu Ridge	-41.768	176.0885	1986	Aw_Ebi54	Frozen	Alvinocaris webberi	male	9.8	None	no data
Chubacarc	Victor#731	2019-04-27	Southwest Pacific	Lau Basin	ABE	-20.7631	-176.1913	2153	Rva_Ebi60	Frozen	Rimicaris variabilis	juvenile	4.2	Oligohymenophora	Absent (Floxin)	nested PCR	PX752122
Chubacarc	Victor#731	2019-04-27	Southwest Pacific	Lau Basin	ABE	-20.7631	-176.1913	2153	Rva_Ebi62	Frozen	Rimicaris variabilis	juvenile	4.8	Phyllopharyngea - Chonotrichae	Present (Barcoding)	nested PCR	PX752104
Chubacarc	Victor#731	2019-04-27	Southwest Pacific	Lau Basin	ABE	-20.7631	-176.1913	2153	Rva_Ebi63	Frozen	Rimicaris variabilis	juvenile	4.4	Phyllopharyngea - Chonotrichae	Present (Barcoding)	nested PCR	PX752104
Chubacarc	Victor#731	2019-04-27	Southwest Pacific	Lau Basin	ABE	-20.7631	-176.1913	2153	Rva_Ebi64	Frozen	Rimicaris variabilis	juvenile	4.6	None	Absent (Floxin)
Chubacarc	Victor#731	2019-04-27	Southwest Pacific	Lau Basin	ABE	-20.7631	-176.1913	2153	Rva_Ebi65	Frozen	Rimicaris variabilis	juvenile	4.2	None	Absent (Floxin)
Chubacarc	Victor#731	2019-04-27	Southwest Pacific	Lau Basin	ABE	-20.7631	-176.1913	2153	Rva_Ebi68	Frozen	Rimicaris variabilis	juvenile	4.0	None	Absent (Floxin)
Chubacarc	Victor#731	2019-04-27	Southwest Pacific	Lau Basin	ABE	-20.7631	-176.1913	2153	Rva_Ebi69	Frozen	Rimicaris variabilis	female	8.2	None	Absent (Floxin)
Chubacarc	Victor#731	2019-04-27	Southwest Pacific	Lau Basin	ABE	-20.7631	-176.1913	2153	Rva_Ebi70	Frozen	Rimicaris variabilis	juvenile	3.9	Oligohymenophora	Absent (Floxin)	nested PCR	PX752123
Chubacarc	Victor#731	2019-04-27	Southwest Pacific	Lau Basin	ABE	-20.7631	-176.1913	2153	Rva_Ebi71	Frozen	Rimicaris variabilis	female	6.2	None	Absent (Floxin)
Chubacarc	Victor#731	2019-04-27	Southwest Pacific	Lau Basin	ABE	-20.7631	-176.1913	2153	Rva_Ebi72	Frozen	Rimicaris variabilis	female	8.8	None	Absent (Floxin)
Chubacarc	Victor#733	2019-05-18	Southwest Pacific	Manus Basin	Pacmanus	-3.7303	151.6742	1738	Rva_Ebi101	Frozen	Rimicaris variabilis	ovigerous female	5.5	Phyllopharyngea - Chonotrichae	Present (Barcoding)	classic PCR	PX752103
Chubacarc	Victor#734	2019-05-19	Southwest Pacific	Manus Basin	Pacmanus	-3.7276	151.6809	1729	Rva_Ebi166	Frozen	Rimicaris variabilis	male	5.4	Phyllopharyngea - Chonotrichae	Present (Barcoding)	classic PCR	PX752103
Chubacarc	Victor#734	2019-05-19	Southwest Pacific	Manus Basin	Pacmanus	-3.7275	151.6810	1725	Rva_Ebi168	Frozen	Rimicaris variabilis	male	6.2	None	Absent (Floxin)
Chubacarc	Victor#734	2019-05-19	Southwest Pacific	Manus Basin	Pacmanus	-3.7275	151.6810	1725	Rva_Ebi170	Frozen	Rimicaris variabilis	male	5.4	Phyllopharyngea - Chonotrichae	Present (Barcoding)	nested PCR	PX752103
Chubacarc	Victor#734	2019-05-19	Southwest Pacific	Manus Basin	Pacmanus	-3.7275	151.6810	1725	Rva_Ebi172	Frozen	Rimicaris variabilis	male	5.6	Phyllopharyngea - Chonotrichae	Present (Barcoding)	classic PCR	PX752108
Chubacarc	Victor#734	2019-05-19	Southwest Pacific	Manus Basin	Pacmanus	-3.7275	151.6810	1725	Rva_Ebi176	Frozen	Rimicaris variabilis	male	5.3	Phyllopharyngea - Chonotrichae	Present (Barcoding)	classic PCR	PX752103
Chubacarc	Victor#734	2019-05-19	Southwest Pacific	Manus Basin	Pacmanus	-3.7275	151.6810	1725	Rva_Ebi178	Frozen	Rimicaris variabilis	male	5.1	Phyllopharyngea - Chonotrichae	Present (Barcoding)	classic PCR	PX752103
Chubacarc	Victor#736	2019-05-22	Southwest Pacific	Manus Basin	Susu Knolls	-3.7990	152.1010	1210	Rva_Ebi190	Frozen	Rimicaris variabilis	female	5.9	None	Present (Floxin)
Chubacarc	Victor#736	2019-05-22	Southwest Pacific	Manus Basin	Susu Knolls	-3.7895	152.0964	1503	Rva_Ebi191	Frozen	Rimicaris variabilis	juvenile	5.0	Phyllopharyngea - Chonotrichae	Present (Barcoding)	classic PCR	PX752103
Chubacarc	Victor#736	2019-05-22	Southwest Pacific	Manus Basin	Susu Knolls	-3.7894	152.0964	1506	Rva_Ebi192	Frozen	Rimicaris variabilis	female	5.3	Phyllopharyngea - Chonotrichae	Present (Barcoding)	classic PCR	PX752103
Chubacarc	Victor#736	2019-05-22	Southwest Pacific	Manus Basin	Susu Knolls	-3.7894	152.0964	1506	Rva_Ebi193	Frozen	Rimicaris variabilis	juvenile	4.9	None	Absent (Floxin)
Chubacarc	Victor#733	2019-05-18	Southwest Pacific	Manus Basin	Pacmanus	-3.7303	151.6742	1738	Rva_Ebi83	Frozen	Rimicaris variabilis	female	6.7	Phyllopharyngea - Chonotrichae	Present (Barcoding)	classic PCR	PX752103
Chubacarc	Victor#733	2019-05-18	Southwest Pacific	Manus Basin	Pacmanus	-3.7303	151.6742	1738	Rva_Ebi85	Frozen	Rimicaris variabilis	female	6.4	Phyllopharyngea - Chonotrichae	Present (Barcoding)	classic PCR	PX752103
Chubacarc	Victor#733	2019-05-18	Southwest Pacific	Manus Basin	Pacmanus	-3.7303	151.6742	1738	Rva_Ebi87	Frozen	Rimicaris variabilis	female	6.1	None	Absent (Floxin)
Chubacarc	Victor#733	2019-05-18	Southwest Pacific	Manus Basin	Pacmanus	-3.7303	151.6742	1738	Rva_Ebi89	Frozen	Rimicaris variabilis	juvenile	5.0	Phyllopharyngea - Chonotrichae	Present (Barcoding)	classic PCR	PX752103
Chubacarc	Victor#733	2019-05-18	Southwest Pacific	Manus Basin	Pacmanus	-3.7303	151.6742	1738	Rva_Ebi91	Frozen	Rimicaris variabilis	juvenile	4.9	Phyllopharyngea - Chonotrichae	Present (Barcoding)	nested PCR	PX752103
Chubacarc	Victor#733	2019-05-18	Southwest Pacific	Manus Basin	Pacmanus	-3.7303	151.6742	1738	Rva_Ebi93	Frozen	Rimicaris variabilis	juvenile	5.0	Phyllopharyngea - Chonotrichae	Present (Barcoding)	classic PCR	PX752103
Chubacarc	Victor#733	2019-05-18	Southwest Pacific	Manus Basin	Pacmanus	-3.7303	151.6742	1738	Rva_Ebi95	Frozen	Rimicaris variabilis	juvenile	4.9	Phyllopharyngea - Chonotrichae	Present (Barcoding)	classic PCR	PX752103
Chubacarc	Victor#733	2019-05-18	Southwest Pacific	Manus Basin	Pacmanus	-3.7303	151.6742	1738	Rva_Ebi97	Frozen	Rimicaris variabilis	juvenile	4.5	Phyllopharyngea - Chonotrichae	Present (Barcoding)	classic PCR	PX752107
Chubacarc	Victor#733	2019-05-18	Southwest Pacific	Manus Basin	Pacmanus	-3.7303	151.6742	1738	Rva_Ebi99	Frozen	Rimicaris variabilis	female	6.3	Phyllopharyngea - Chonotrichae	Present (Barcoding)	classic PCR	PX752103
Chubacarc	Victor#738	2019-05-28	Southwest Pacific	Woodlark Basin	La Scala	-9.7991	155.0526	3388	Rva_Ebi202	Frozen	Rimicaris variabilis	female	6.5	Oligohymenophora	Present (Floxin)	classic PCR	PX752118
Chubacarc	Victor#738	2019-05-28	Southwest Pacific	Woodlark Basin	La Scala	-9.7991	155.0526	3388	Rva_Ebi203	Frozen	Rimicaris variabilis	female	6.2	Phyllopharyngea - Chonotrichae	Present (Barcoding)	classic PCR	PX752103
Chubacarc	Victor#738	2019-05-28	Southwest Pacific	Woodlark Basin	La Scala	-9.7991	155.0526	3388	Rva_Ebi204	Frozen	Rimicaris variabilis	female	8.0	Phyllopharyngea - Chonotrichae	Present (Barcoding)	classic PCR	PX752103
Chubacarc	Victor#738	2019-05-28	Southwest Pacific	Woodlark Basin	La Scala	-9.7991	155.0526	3388	Rva_Ebi206	Frozen	Rimicaris variabilis	female	8.5	Phyllopharyngea - Chonotrichae	Present (Barcoding)	classic PCR	PX752103
