## Supplementary material for "Widespread symbiosis of ciliate epibionts colonizing gills of shrimps inhabiting vents and seeps across the Pacific Ocean": Table S2

### Sheet: Feuil1
Expedition	Dive_ID	Sampling_date	Biogeography	Region	Vent Field	Latitude	Longitude	depth	ID_Code	Storage	Species_ID	Life stage/Sex	Size (mm)
AT42-03	Alvin#4984	2018-10-30	East Pacific	Costa Rica Margin	Mound 12	8.9307	-84.3128	997	Aco_Ebi06	Ethanol	Alvinocaris costaricensis	male	13.3
FKt231024	Sub#606	2023-10-29	East Pacific	Galapagos Rift	Tempus Fugit	0.7712	-85.9236	2602	Alu_Ebi01	Ethanol	Alvinocaris lusca	female	12.2
YK23-16S	6K#1727	2023-09-21	Northwest Pacific	Okinawa Trough	Minami-Ensei Knoll	28.3897	127.6402	706	Adi_Ebi41	Frozen	Alvinocaris dissimilis	female	8.8
KR15-17	KIV#675	2015-11-12	Northwest Pacific	Okinawa Trough	Noho Site	27.5175	126.9921	1555	Alo_Ebi10	Ethanol	Alvinocaris longirostris	not determined	12.1
YK23-16S	6K#1726	2023-09-19	Northwest Pacific	Okinawa Trough	Amami Rift	28.6060	128.7348	628	Lpa_Ebi01	Frozen	Lebbeus parvirostris	not determined	3.8
YK23-16S	6K#1727	2023-09-21	Northwest Pacific	Okinawa Trough	Minami-Ensei Knoll	28.3897	127.6402	706	Leb_Ebi03	Frozen	Lebbeus shinkaiae	female	10.8
YK23-16S	6K#1728	2023-09-21	Northwest Pacific	Okinawa Trough	Minami-Ensei Knoll	28.3893	127.6403	710	Leb_Ebi09	Frozen	Lebbeus shinkaiae	female	13.5
YK23-16S	6K#1727	2023-09-21	Northwest Pacific	Okinawa Trough	Minami-Ensei Knoll	28.3897	127.6402	706	Rle_Ebi01	Frozen	Rimicaris leurokolos	male	6.4
R/V Kaimei	KM-ROV	2021	Northwest Pacific	Sagami Bay	off Hatsushima	35.0157	139.2229	904	Alo_Ebi01	2.5% Glutaraldehyde	Alvinocaris longirostris	ovigerous female	12.1
R/V Yokosuka	Shinkai6500	2020	Northwest Pacific	Sagami Bay	off Hatsushima	35.0157	139.2247	956	Alo_Ebi18	Frozen	Alvinocaris longirostris	female	11.1
KM23-E05	KMR#210	2023-03-04	Northwest Pacific	Izu Bonin Mariana Arc	NW Eifuku	21.4874	144.0414	1619	Rca_Ebi141	2.5% Glutaraldehyde	Rimicaris cambonae	male	8.6
YK10-11	6K#1228	2010-09-14	Northwest Pacific	Izu Bonin Mariana Arc	Snail	12.9517	143.6167	2850	Rvd_Ebi06	Ethanol	Rimicaris vandoverae	female	10.8
HYDZ6-202005	Baited trap	2020-09-01	Northwest Pacific	South China Sea	Haima	16.7300	110.4750	1400	Ake_Ebi01	Ethanol	Alvinocaris kexueae	male	7.3
TN401	J#21412	2022-04-20	Southwest Pacific	Lau Basin	Tow Cam	-20.3180	-176.1376	2713	Ako_Ebi02	Ethanol	Alvinocaris komaii	male	13.3
Chubacarc	Victor#733	2019-05-18	Southwest Pacific	Manus Basin	Pacmanus	-3.7303	151.6742	1738	Rva_Ebi94	2.5% Glutaraldehyde	Rimicaris variabilis	female	8.2
Chubacarc	Victor#	2019-05-28	Southwest Pacific	Woodlark Basin	La Scala	-9.7991	155.0526	3388	Rva_Ebi229	2.5% Glutaraldehyde	Rimicaris variabilis	female	8.6
