## Supplementary material for "Widespread symbiosis of ciliate epibionts colonizing gills of shrimps inhabiting vents and seeps across the Pacific Ocean": Table S3

### Sheet: Feuil1
NCBI ID	Haplotype_ID	Okinawa Trough	Sagami Bay	IBM Arc	South China Sea	Manus Basin	Woodlark Basin	Futuna Arc	Lau Basin	Hikurangin Margin	Costa Rica Margin	Galapagos Ridge	Total
PX752096	Chono_1	11	6		5								22
PX752097	Chono_2	20	3	2						1			26
PX752098	Chono_3	2											2
PX752099	Chono_4				1					2			3
PX752100	Chono_5	2											2
PX752101	Chono_6	1											1
PX752102	Chono_7		1										1
PX752103	Chono_8					14	3	1					18
PX752104	Chono_9			1					2				3
PX752105	Chono_10								1				1
PX752106	Chono_11								1				1
PX752107	Chono_12						1						1
PX752108	Chono_13						1						1
PX752109	Chono_14											2	2
PX752110	Chono_15										2		2
