## Supplementary material for "Widespread symbiosis of ciliate epibionts colonizing gills of shrimps inhabiting vents and seeps across the Pacific Ocean": Table S4

### Sheet: Feuil1
NCBI_ID	Haplotype_ID	Alvinocaris costaricensis	Alvinocaris dissimilis	Alvinocaris kexueae	Alvinocaris longirostris	Alvinocaris lusca	Alvinocaris webberi	Rimicaris leurokolos	Rimicaris vandoverae	Rimicaris variabilis	Lebbeus unguiculatus	Total
PX752096	Chono_1		10		11						1	22
PX752097	Chono_2		2		3		1	18	2			26
PX752098	Chono_3		2									2
PX752099	Chono_4				1		2					3
PX752100	Chono_5		1					1				2
PX752101	Chono_6				1							1
PX752102	Chono_7				1							1
PX752103	Chono_8									18		18
PX752104	Chono_9			1						2		3
PX752105	Chono_10									1		1
PX752106	Chono_11									1		1
PX752107	Chono_12									1		1
PX752108	Chono_13									1		1
PX752109	Chono_14					2						2
PX752110	Chono_15	2										2
